# Orb2 enables rare-codon-enriched mRNA expression during *Drosophila* neuron differentiation

**DOI:** 10.1101/2023.07.26.550700

**Authors:** Rebeccah K Stewart, Patrick Nguyen, Alain Laederach, Pelin C Volkan, Jessica K Sawyer, Donald T Fox

## Abstract

Regulation of codon optimality is an increasingly appreciated layer of cell- and tissue-specific protein expression control. Here, we use codon-modified reporters to show that differentiation of *Drosophila* neural stem cells into neurons enables protein expression from rare-codon-enriched genes. From a candidate screen, we identify the cytoplasmic polyadenylation element binding (CPEB) protein Orb2 as a positive regulator of rare-codon-dependent expression in neurons. Using RNA sequencing, we reveal that Orb2-upregulated mRNAs in the brain with abundant Orb2 binding sites have a rare-codon bias. From these Orb2-regulated mRNAs, we demonstrate that rare-codon enrichment is important for expression control and social behavior function of the metabotropic glutamate receptor (mGluR). Our findings reveal a molecular mechanism by which neural stem cell differentiation shifts genetic code regulation to enable critical mRNA and protein expression.
