## Supplementary material for "Orb2 enables rare-codon-enriched mRNA expression during *Drosophila* neuron differentiation": Supp Dataset 1

### Sheet: Sheet1
Reporter Name	CDS	Name	length	CAI	%GC	%GC1	%GC2	%GC3	Nc	#bs	bs/kb
>GFP Native	ATGTCTAAAGGTGAGGAACTCTTCACTGGTGTCGTTCCGATACTAGTGGAGCTGGACGGAGACGTCAACGGCCATAAATTTTCAGTGTCGGGAGAGGGTGAAGGAGATGCGACATATGGAAAATTGACACTTAAGTTCATTTGCACAACTGGGAAGCTCCCAGTCCCCTGGCCCACTCTCGTGACGACGCTAACCTACGGCGTTCAGTGTTTTAGTCGCTACCCCGACCACATGAAGCAGCACGATTTCTTCAAAAGCGCCATGCCTGAAGGGTATGTGCAGGAGAGGACGATTTTCTTCAAGGATGATGGCAACTATAAAACGCGAGCCGAGGTCAAGTTCGAGGGCGACACCTTGGTGAATCGGATAGAACTGAAAGGTATTGACTTTAAGGAGGAT…	GFP_Native	717	0.746	49.5	54	31.4	63.2	61	3	4.1841
>GFP0D	ATGAGCAAGGGCGAGGAGCTGTTCACCGGCGTGGTGCCCATCCTGGTGGAGCTGGATGGCGATGTGAACGGCCACAAGTTCAGCGTGAGCGGCGAGGGCGAGGGCGATGCCACCTACGGCAAGCTGACCCTGAAGTTCATCTGCACCACCGGCAAGCTGCCCGTGCCCTGGCCCACCCTGGTGACCACCCTGACCTACGGCGTGCAGTGCTTCAGCCGCTACCCCGATCACATGAAGCAGCACGATTTCTTCAAGAGCGCCATGCCCGAGGGCTACGTGCAGGAGCGCACCATCTTCTTCAAGGATGATGGCAACTACAAGACCCGCGCCGAGGTGAAGTTCGAGGGCGATACCCTGGTGAACCGCATCGAGCTGAAGGGCATCGATTTCAAGGAGGAT…	GFP0D	717	1	60	56.5	31.4	92.1	20	0	0
>GFP30D	ATGTCTAAAGGTGAGGAGCTCTTCACTGGTGTAGTTCCCATACTAGTGGAACTGGACGGAGACGTCAACGGCCATAAATTCTCAGTGTCGGGCGAAGGTGAAGGAGATGCCACATACGGAAAACTGACGCTTAAGTTTATTTGTACAACTGGGAAGCTGCCAGTCCCCTGGCCAACACTGGTTACTACTCTAACCTACGGCGTGCAATGTTTTAGTCGCTATCCGGACCACATGAAACAACACGATTTCTTTAAAAGCGCGATGCCTGAGGGGTACGTGCAGGAAAGGACGATATTTTTTAAGGATGATGGAAACTATAAAACGCGAGCCGAGGTCAAGTTTGAGGGCGACACCCTTGTGAATCGGATTGAACTGAAGGGTATTGACTTTAAGGAAGAT…	GFP30D	717	0.698	46.7	53.6	31.4	55.2	61	3	4.1841
>GFP50D	ATGTCTAAAGGTGAGGAACTCTTCACTGGGGTCGTTCCTATACTAGTGGAATTAGACGGAGACGTCAACGGACATAAATTTTCAGTGTCGGGCGAAGGTGAAGGAGATGCGACATATGGAAAATTAACACTTAAATTTATTTGTACAACTGGGAAGCTCCCTGTCCCTTGGCCGACTTTAGTTACTACTCTAACCTACGGCGTCCAATGTTTTAGTAGATATCCGGACCACATGAAACAGCATGATTTTTTTAAATCCGCAATGCCTGAAGGGTATGTGCAGGAAAGGACGATATTTTTTAAAGATGATGGAAACTATAAAACGCGAGCCGAGGTCAAATTTGAAGGCGACACGTTAGTGAATCGGATAGAATTAAAAGGTATTGACTTTAAGGAAGAT…	GFP50D	717	0.605	40.6	50.2	31.8	39.7	55.2	6	8.3682
>GFP60Dv1	ATGTCTAAAGGGGAGGAGTTATTTACGGGGGTAGTACCCATTTTAGTAGAACTCGACGGTGATGTAAATGGGCATAAATTCTCTGTATCTGGAGAGGGGGAGGGGGACGCCACATACGGGAAATTAACTTTGAAATTCATATGTACCACTGGCAAGTTACCTGTACCTTGGCCGACGTTAGTAACCACTCTTACGTATGGGGTTCAATGTTTTTCCAGATATCCTGACCACATGAAACAACACGACTTTTTCAAATCCGCCATGCCTGAAGGATATGTACAGGAGAGAACGATATTTTTTAAAGACGACGGGAATTATAAGACAAGGGCAGAAGTGAAATTCGAGGGGGACACTCTAGTAAACAGAATTGAGTTAAAAGGAATAGATTTCAAGGAAGAC…	GFP60Dv1	717	0.531	41.4	49.4	31.4	43.5	40	3	4.1841
>GFP60Dv2	ATGTCGAAAGGTGAGGAGCTCTTTACTGGAGTAGTACCAATATTAGTAGAATTAGACGGGGATGTCAATGGTCACAAATTTTCGGTAAGTGGGGAGGGTGAAGGGGACGCAACGTACGGGAAATTAACTTTAAAATTTATATGCACGACTGGAAAATTGCCTGTACCTTGGCCTACTTTAGTAACCACTTTAACGTACGGGGTACAATGCTTCAGTAGATATCCAGATCACATGAAACAACACGATTTCTTTAAATCTGCAATGCCTGAGGGGTACGTACAAGAACGAACTATATTCTTTAAAGACGACGGGAATTACAAGACTCGTGCGGAAGTAAAATTCGAAGGGGATACTCTGGTAAACAGAATTGAATTAAAAGGCATAGATTTCAAAGAAGAT…	GFP60Dv2	717	0.517	39.2	50.2	31.8	35.6	38.7	4	5.5788
>GFP60Dv3	ATGTCGAAAGGGGAAGAGTTATTCACGGGAGTAGTACCTATATTAGTAGAATTGGACGGAGACGTCAACGGGCATAAATTTTCTGTTAGTGGAGAAGGTGAGGGGGACGCAACTTATGGTAAGTTAACGTTAAAATTCATTTGTACTACTGGGAAATTACCTGTCCCATGGCCTACTTTAGTAACTACTTTAACGTATGGGGTCCAATGTTTTAGCAGATACCCAGACCATATGAAACAGCACGACTTTTTTAAAAGTGCTATGCCTGAGGGGTACGTTCAGGAACGAACGATTTTCTTTAAAGATGATGGGAATTACAAAACTAGAGCAGAGGTTAAGTTTGAAGGGGACACTTTAGTAAACAGAATTGAACTCAAAGGTATAGATTTCAAAGAAGAT…	GFP60Dv3	717	0.524	38.8	48.5	31.8	36	39.1	4	5.5788
>GFP70D	ATGTCTAAAGGGGAGGAATTATTTACCGGGGTAGTACCTATATTAGTGGAACTTGACGGGGATGTAAATGGGCATAAATTCTCTGTATCTGGGGAAGGGGAAGGTGATGCCACATATGGGAAACTTACGCTTAAATTTATCTGTACCACTGGGAAATTACCTGTACCTTGGCCCACCTTAGTAACTACTTTAACTTACGGTGTACAGTGCTTTAGCAGATATCCAGACCATATGAAGCAGCATGACTTCTTTAAATCTGCAATGCCAGAAGGCTATGTTCAGGAAAGAACTATATTTTTTAAAGATGACGGGAATTATAAGACTAGAGCAGAAGTTAAATTCGAAGGCGACACTTTAGTCAATCGGATAGAATTAAAAGGGATCGATTTTAAAGAAGAT…	GFP70D	717	0.502	37.2	48.1	31.8	31.8	34.8	4	5.5788
>GFP80D	ATGTCCAAAGGCGAGGAATTATTTACGGGGGTAGTACCTATATTAGTAGAGTTAGACGGAGACGTGAATGGGCATAAGTTTTCTGTATCTGGGGAAGGGGAAGGGGACGCAACTTATGGGAAATTAACTTTAAAGTTTATATGTACTACTGGGAAATTACCTGTACCCTGGCCTACATTAGTAACTACCTTAACATATGGGGTACAATGCTTTTCTAGATATCCTGACCATATGAAACAGCATGACTTTTTTAAGTCTGCAATGCCTGAGGGGTATGTACAGGAAAGAACAATATTTTTTAAAGACGACGGGAATTACAAAACTAGAGCAGAAGTAAAATTTGAAGGGGATACTTTAGTAAATCGTATAGAACTTAAAGGGATAGACTTTAAAGAAGAC…	GFP80D	717	0.473	36.3	46.9	31.8	30.1	27.9	6	8.3682
>GFP90D	ATGTCTAAAGGGGAGGAATTATTTACTGGGGTAGTACCTATTTTAGTAGAATTAGACGGGGACGTAAATGGGCATAAATTTTCTGTATCTGGGGAAGGGGAAGGGGACGCAACTTATGGGAAATTAACTTTAAAATTTATATGTACTACTGGGAAATTACCTGTACCTTGGCCGACTTTAGTAACTACTTTAACTTATGGGGTACAATGTTTTAGCAGATATCCTGACCACATGAAACAACACGACTTTTTTAAATCTGCAATGCCTGAAGGGTATGTACAGGAGAGAACTATATTTTTTAAAGACGACGGGAATTATAAAACTAGAGCAGAAGTAAAATTTGAGGGGGACACTTTAGTAAATAGAATAGAATTAAAAGGCATAGACTTCAAAGAAGAC…	GFP90D	717	0.441	34.2	46	31.8	24.7	23	6	8.3682
>GFP100D	ATGTCTAAAGGGGAAGAATTATTTACTGGGGTAGTACCTATATTAGTAGAATTAGACGGGGACGTAAATGGGCATAAATTTTCTGTATCTGGGGAAGGGGAAGGGGACGCAACTTATGGGAAATTAACTTTAAAATTTATATGTACTACTGGGAAATTACCTGTACCTTGGCCTACTTTAGTAACTACTTTAACTTATGGGGTACAATGTTTTTCTAGATATCCTGACCATATGAAACAACATGACTTTTTTAAATCTGCAATGCCTGAAGGGTATGTACAAGAAAGAACTATATTTTTTAAAGACGACGGGAATTATAAAACTAGAGCAGAAGTAAAATTTGAAGGGGACACTTTAGTAAATAGAATAGAATTAAAAGGGATAGACTTTAAAGAAGAC…	GFP100D	717	0.421	32.1	45.2	31.4	19.7	20	5	6.9735
>GFP50C3'	ATGTCGAAGGGAGAGGAGTTGTTCACAGGTGTCGTCCCGATCCTAGTCGAGCTAGATGGTGATGTTAACGGACACAAGTTCTCGGTCTCCGGTGAGGGAGAGGGCGATGCTACGTACGGAAAGCTAACACTAAAGTTCATTTGCACGACAGGTAAGCTCCCGGTGCCGTGGCCAACGTTGGTCACGACGCTCACATACGGCGTTCAGTGCTTCTCCCGGTACCCGGATCACATGAAGCAGCACGATTTCTTCAAGTCCGCCATGCCAGAGGGATACGTCCAGGAGCGTACGATTTTCTTCAAGGATGATGGAAACTACAAGACGCGGGCTGAGGTCAAGTTCGAGGGTGATACGCTCGTTAATAGAATAGAATTAAAAGGGATAGACTTTAAAGAAGAC…	GFP50C3'	717	0.574	41.7	49.4	31.8	43.9	45	3	4.1841
>GFP60C3'	ATGTCGAAGGGTGAGGAGTTGTTCACGGGTGTGGTTCCGATTCTCGTTGAGCTCGATGGTGATGTTAACGGCCACAAGTTCAGCGTTTCGGGAGAGGGTGAGGGCGATGCTACGTACGGAAAGCTGACCTTGAAGTTCATTTGCACGACGGGAAAGCTGCCGGTCCCGTGGCCAACGCTGGTCACGACGTTGACGTACGGAGTGCAGTGCTTCTCGCGTTACCCGGATCACATGAAGCAGCACGATTTCTTCAAGTCGGCGATGCCGGAGGGTTACGTGCAAGAAAGAACTATATTTTTTAAAGACGACGGGAATTATAAAACTAGAGCAGAAGTAAAATTTGAAGGGGACACTTTAGTAAATAGAATAGAATTAAAAGGGATAGACTTTAAAGAAGAC…	GFP60C3'	717	0.559	40	47.7	31.8	40.6	37.8	3	4.1841
>GFP70C3'	ATGAGCAAGGGCGAGGAGCTGTTCACGGGTGTGGTCCCCATTCTGGTGGAGCTGGATGGCGATGTTAACGGACACAAGTTCAGTGTTAGCGGAGAGGGTGAGGGCGATGCCACGTACGGCAAGCTGACCCTAAAGTTCATCTGCACCACCGGCAAGCTCCCAGTGCCGTGGCCGACGCTAGTTACCACCCTGACCTACGGTGTTCAATGTTTTTCTAGATATCCTGACCATATGAAACAACATGACTTTTTTAAATCTGCAATGCCTGAAGGGTATGTACAAGAAAGAACTATATTTTTTAAAGACGACGGGAATTATAAAACTAGAGCAGAAGTAAAATTTGAAGGGGACACTTTAGTAAATAGAATAGAATTAAAAGGGATAGACTTTAAAGAAGAC…	GFP70C3'	717	0.533	38.4	48.5	31.8	34.7	32.6	3	4.1841
>GFP80C3'	ATGTCCAAGGGCGAGGAGTTGTTCACGGGTGTGGTTCCAATTCTCGTCGAGCTGGATGGTGATGTTAACGGTCACAAGTTCAGCGTGTCAGGCGAGGGCGAGGGCGATGCCACGTACGGCAAGTTGACTTTAAAATTTATATGTACTACTGGGAAATTACCTGTACCTTGGCCTACTTTAGTAACTACTTTAACTTATGGGGTACAATGTTTTTCTAGATATCCTGACCATATGAAACAACATGACTTTTTTAAATCTGCAATGCCTGAAGGGTATGTACAAGAAAGAACTATATTTTTTAAAGACGACGGGAATTATAAAACTAGAGCAGAAGTAAAATTTGAAGGGGACACTTTAGTAAATAGAATAGAATTAAAAGGGATAGACTTTAAAGAAGAC…	GFP80C3'	717	0.489	35.1	46	31.8	27.6	26.5	5	6.9735
>GFP90C3'	ATGAGCAAGGGCGAGGAGCTATTCACGGGTGTGGTGCCAATTTTGGTGGAGCTGGACGGGGACGTAAATGGGCATAAATTTTCTGTATCTGGGGAAGGGGAAGGGGACGCAACTTATGGGAAATTAACTTTAAAATTTATATGTACTACTGGGAAATTACCTGTACCTTGGCCTACTTTAGTAACTACTTTAACTTATGGGGTACAATGTTTTTCTAGATATCCTGACCATATGAAACAACATGACTTTTTTAAATCTGCAATGCCTGAAGGGTATGTACAAGAAAGAACTATATTTTTTAAAGACGACGGGAATTATAAAACTAGAGCAGAAGTAAAATTTGAAGGGGACACTTTAGTAAATAGAATAGAATTAAAAGGGATAGACTTTAAAGAAGAC…	GFP90C3'	717	0.451	34	46	31.8	24.3	22.4	9	12.5523
>GFP50C5'	ATGTCTAAAGGGGAAGAATTATTTACTGGGGTAGTACCTATATTAGTAGAATTAGACGGGGACGTAAATGGGCATAAATTTTCTGTATCTGGGGAAGGGGAAGGGGACGCAACTTATGGGAAATTAACTTTAAAATTTATATGTACTACTGGGAAATTACCTGTACCTTGGCCTACTTTAGTAACTACTTTAACTTATGGGGTACAATGTTTTTCTAGATATCCTGACCATATGAAACAACATGACTTTTTTAAATCTGCAATGCCTGAAGGGTATGTACAAGAAAGAACTATATTTTTTAAAGACGACGGGAATTATAAAACTAGAGCAGAAGTAAAATTTGAAGGGGACACTTTAGTAAACCGTATTGAGTTGAAGGGAATTGATTTCAAGGAGGAT…	GFP50C5'	717	0.549	40.6	49.4	31.4	41	42.1	2	2.7894
>mCherry-T2A-GFP0D	ATGGTGAGCAAGGGCGAGGAGGATAACATGGCCATCATCAAGGAGTTCATGCGCTTCAAGGTGCACATGGAGGGCTCCGTGAACGGCCACGAGTTCGAGATCGAGGGCGAGGGCGAGGGCCGCCCCTACGAGGGCACCCAGACCGCCAAGCTGAAGGTGACCAAGGGTGGCCCCCTGCCCTTCGCCTGGGACATCCTGTCCCCTCAGTTCATGTACGGCTCCAAGGCCTACGTGAAGCACCCCGCCGACATCCCCGACTACTTGAAGCTGTCCTTCCCCGAGGGCTTCAAGTGGGAGCGCGTGATGAACTTCGAGGACGGCGGCGTGGTGACCGTGACCCAGGACTCCTCCCTGCAGGACGGCGAGTTCATCTACAAGGTGAAGCTGCGCGGCACCAAC…	mCherry-T2A-GFP0D	1488	0.981	62.1	57.3	34.5	94.6	22.3	0	0
>mGFP100Dv8	ATGGTGAGCAAGGGCGAGGAGGATAACATGGCCATCATCAAGGAGTTCATGCGCTTCAAGGTGCACATGGAGGGCTCCGTGAACGGCCACGAGTTCGAGATCGAGGGCGAGGGCGAGGGCCGCCCCTACGAGGGCACCCAGACCGCCAAGCTGAAGGTGACCAAGGGTGGCCCCCTGCCCTTCGCCTGGGACATCCTGTCCCCTCAGTTCATGTACGGCTCCAAGGCCTACGTGAAGCACCCCGCCGACATCCCCGACTACTTGAAGCTGTCCTTCCCCGAGGGCTTCAAGTGGGAGCGCGTGATGAACTTCGAGGACGGCGGCGTGGTGACCGTGACCCAGGACTCCTCCCTGCAGGACGGCGAGTTCATCTACAAGGTGAAGCTGCGCGGCACCAAC…	mGFP100Dv8	1488	0.644	48.7	51.8	34.5	59.7	39.8	5	3.36022
>mGFP100Dv1	ATGGTGAGCAAGGGCGAGGAGGATAACATGGCCATCATCAAGGAGTTCATGCGCTTCAAGGTGCACATGGAGGGCTCCGTGAACGGCCACGAGTTCGAGATCGAGGGCGAGGGCGAGGGCCGCCCCTACGAGGGCACCCAGACCGCCAAGCTGAAGGTGACCAAGGGTGGCCCCCTGCCCTTCGCCTGGGACATCCTGTCCCCTCAGTTCATGTACGGCTCCAAGGCCTACGTGAAGCACCCCGCCGACATCCCCGACTACTTGAAGCTGTCCTTCCCCGAGGGCTTCAAGTGGGAGCGCGTGATGAACTTCGAGGACGGCGGCGTGGTGACCGTGACCCAGGACTCCTCCCTGCAGGACGGCGAGTTCATCTACAAGGTGAAGCTGCGCGGCACCAAC…	mGFP100Dv1	1485	0.644	49.2	51.9	36	59.8	37.7	5	3.367
>mGFP100Dv2	ATGGTCTCCAAAGGAGAAGAAGACAATATGGCTATTATTAAAGAATTTATGCGTTTTAAAGTCCATATGGAAGGAAGCGTCAATGGACATGAATTTGAAATTGAAGGAGAAGGAGAAGGCCGCCCCTACGAGGGCACCCAGACCGCCAAGCTGAAGGTGACCAAGGGTGGCCCCCTGCCCTTCGCCTGGGACATCCTGTCCCCTCAGTTCATGTACGGCTCCAAGGCCTACGTGAAGCACCCCGCCGACATCCCCGACTACTTGAAGCTGTCCTTCCCCGAGGGCTTCAAGTGGGAGCGCGTGATGAACTTCGAGGACGGCGGCGTGGTGACCGTGACCCAGGACTCCTCCCTGCAGGACGGCGAGTTCATCTACAAGGTGAAGCTGCGCGGCACCAAC…	mGFP100Dv2	1461	0.614	46.3	51.1	34.5	53.4	38.5	5	3.42231
>mGFP100Dv3	ATGGTGAGCAAGGGCGAGGAGGATAACATGGCCATCATCAAGGAGTTCATGCGCTTCAAGGTGCACATGGAGGGCTCCGTGAACGGCCACGAGTTCGAGATCGAGGGCGAGGGCGAGGGACGTCCGTATGAAGGAACGCAAACGGCTAAATTGAAAGTCACGAAAGGAGGACCGTTGCCGTTTGCTTGGGATATTTTGAGCCCACAATTTATGTATGGAAGCAAAGCTTATGTCAAGCACCCCGCCGACATCCCCGACTACTTGAAGCTGTCCTTCCCCGAGGGCTTCAAGTGGGAGCGCGTGATGAACTTCGAGGACGGCGGCGTGGTGACCGTGACCCAGGACTCCTCCCTGCAGGACGGCGAGTTCATCTACAAGGTGAAGCTGCGCGGCACCAAC…	mGFP100Dv3	1461	0.618	46.5	50.5	34.5	54.6	41.1	10	6.84463
>mGFP100Dv4	ATGGTGAGCAAGGGCGAGGAGGATAACATGGCCATCATCAAGGAGTTCATGCGCTTCAAGGTGCACATGGAGGGCTCCGTGAACGGCCACGAGTTCGAGATCGAGGGCGAGGGCGAGGGCCGCCCCTACGAGGGCACCCAGACCGCCAAGCTGAAGGTGACCAAGGGTGGCCCCCTGCCCTTCGCCTGGGACATCCTGTCCCCTCAGTTCATGTACGGCTCCAAGGCCTACGTGAAACATCCGGCTGATATTCCGGATTATCTGAAATTGAGCTTTCCGGAAGGATTTAAATGGGAACGTGTCATGAATTTTGAAGATGGAGGAGTCGTCACGGTCACGCAAGATAGCAGCTTGCAGGACGGCGAGTTCATCTACAAGGTGAAGCTGCGCGGCACCAAC…	mGFP100Dv4	1461	0.619	46.6	50.9	34.5	54.4	40.5	5	3.42231
>mGFP100Dv5	ATGGTGAGCAAGGGCGAGGAGGATAACATGGCCATCATCAAGGAGTTCATGCGCTTCAAGGTGCACATGGAGGGCTCCGTGAACGGCCACGAGTTCGAGATCGAGGGCGAGGGCGAGGGCCGCCCCTACGAGGGCACCCAGACCGCCAAGCTGAAGGTGACCAAGGGTGGCCCCCTGCCCTTCGCCTGGGACATCCTGTCCCCTCAGTTCATGTACGGCTCCAAGGCCTACGTGAAGCACCCCGCCGACATCCCCGACTACTTGAAGCTGTCCTTCCCCGAGGGCTTCAAGTGGGAGCGCGTGATGAACTTCGAGGACGGCGGCGTGGTGACCGTGACCCAGGACTCCTCCCTGCAAGATGGAGAATTTATTTATAAAGTCAAATTGCGTGGAACGAAT…	mGFP100Dv5	1461	0.622	46.7	50.9	34.5	54.6	39.9	5	3.42231
>mGFP100Dv6	ATGGTGAGCAAGGGCGAGGAGGATAACATGGCCATCATCAAGGAGTTCATGCGCTTCAAGGTGCACATGGAGGGCTCCGTGAACGGCCACGAGTTCGAGATCGAGGGCGAGGGCGAGGGCCGCCCCTACGAGGGCACCCAGACCGCCAAGCTGAAGGTGACCAAGGGTGGCCCCCTGCCCTTCGCCTGGGACATCCTGTCCCCTCAGTTCATGTACGGCTCCAAGGCCTACGTGAAGCACCCCGCCGACATCCCCGACTACTTGAAGCTGTCCTTCCCCGAGGGCTTCAAGTGGGAGCGCGTGATGAACTTCGAGGACGGCGGCGTGGTGACCGTGACCCAGGACTCCTCCCTGCAGGACGGCGAGTTCATCTACAAGGTGAAGCTGCGCGGCACCAAC…	mGFP100Dv6	1461	0.617	46.3	50.5	34.5	53.8	39.2	5	3.42231
>mGFP100Dv7	ATGGTGAGCAAGGGCGAGGAGGATAACATGGCCATCATCAAGGAGTTCATGCGCTTCAAGGTGCACATGGAGGGCTCCGTGAACGGCCACGAGTTCGAGATCGAGGGCGAGGGCGAGGGCCGCCCCTACGAGGGCACCCAGACCGCCAAGCTGAAGGTGACCAAGGGTGGCCCCCTGCCCTTCGCCTGGGACATCCTGTCCCCTCAGTTCATGTACGGCTCCAAGGCCTACGTGAAGCACCCCGCCGACATCCCCGACTACTTGAAGCTGTCCTTCCCCGAGGGCTTCAAGTGGGAGCGCGTGATGAACTTCGAGGACGGCGGCGTGGTGACCGTGACCCAGGACTCCTCCCTGCAGGACGGCGAGTTCATCTACAAGGTGAAGCTGCGCGGCACCAAC…	mGFP100Dv7	1461	0.621	46.5	51.1	34.5	53.8	39.8	5	3.42231
>GFP54C3'	ATGAGCAAGGGCGAGGAGCTGTTCACCGGCGTGGTGCCCATCCTGGTGGAGCTGGATGGCGATGTGAACGGCCACAAGTTCAGCGTGAGCGGCGAGGGCGAGGGCGATGCCACCTACGGCAAGCTGACCCTGAAGTTCATCTGCACCACCGGCAAGCTGCCCGTGCCCTGGCCCACCCTGGTGACCACCCTGACCTACGGCGTGCAGTGCTTCAGCCGCTACCCCGATCACATGAAGCAGCACGATTTCTTCAAGAGCGCCATGCCCGAGGGCTACGTGCAGGAGCGCACCATCTTCTTCAAGGATGATGGCAACTACAAGACCCGCGCCGAAGTAAAATTTGAAGGGGACACTTTAGTAAATAGAATAGAATTAAAAGGGATAGACTTTAAAGAAGAC…	GFP54C3'	717	0.639	44.9	49.8	31.8	53.1	36.6	3	4.1841
>GFP46C3'	ATGAGCAAGGGCGAGGAGCTGTTCACCGGCGTGGTGCCCATCCTGGTGGAGCTGGATGGCGATGTGAACGGCCACAAGTTCAGCGTGAGCGGCGAGGGCGAGGGCGATGCCACCTACGGCAAGCTGACCCTGAAGTTCATCTGCACCACCGGCAAGCTGCCCGTGCCCTGGCCCACCCTGGTGACCACCCTGACCTACGGCGTGCAGTGCTTCAGCCGCTACCCCGATCACATGAAGCAGCACGATTTCTTCAAGAGCGCCATGCCCGAGGGCTACGTGCAGGAGCGCACCATCTTCTTCAAGGATGATGGCAACTACAAGACCCGCGCCGAGGTGAAGTTCGAGGGCGATACCCTGGTGAACCGCATCGAGCTGAAGGGCATCGATTTCAAAGAAGAC…	GFP46C3'	717	0.688	47.3	51	31.8	59	36	3	4.1841
>mGFP100Dv9	ATGGTGAGCAAGGGCGAGGAGGATAACATGGCCATCATCAAGGAGTTCATGCGCTTCAAGGTGCACATGGAGGGCTCCGTGAACGGCCACGAGTTCGAGATCGAGGGCGAGGGCGAGGGCCGCCCCTACGAGGGCACCCAGACCGCCAAGCTGAAGGTGACCAAGGGTGGCCCCCTGCCCTTCGCCTGGGACATCCTGTCCCCTCAGTTCATGTACGGCTCCAAGGCCTACGTGAAGCACCCCGCCGACATCCCCGACTACTTGAAGCTGTCCTTCCCCGAGGGCTTCAAGTGGGAGCGCGTGATGAACTTCGAGGACGGCGGCGTGGTGACCGTGACCCAGGACTCCTCCCTGCAGGACGGCGAGTTCATCTACAAGGTGAAGCTGCGCGGCACCAAC…	mGFP100Dv9	1461	0.639	48.3	51.1	34.5	59.1	37.6	5	3.42231
