## Supplementary material for "Orb2 enables rare-codon-enriched mRNA expression during *Drosophila* neuron differentiation": Supp Dataset 2

### Sheet: Sheet1
gene RNAi	control	not1	not3/5	orb2	smn	sox102f	bru3	fmrf	twin	cg3436	cg14669	crn	sh	nfi	gem3	eif2d	elp1	shakb	soxn	sox14	ems	dco	dac	zap3	cg2931	cg43347	bru1	cpo	rx	rhogap100f	asator	esg	rdl	ewg	b-h2	lim3	rps15	cg2021	eh	rpll15
mean	0.379658	0.274416	0.339189	0.274369	0.334868	0.33311	0.339842	0.343237	0.305588	0.332055	0.351917	0.445473	0.345484	0.354081	0.326601	0.353573	0.28427	0.354658	0.329438	0.357553	0.325774	0.348904	0.344251	0.470739	0.372067	0.30649	0.319666	0.324899	0.45931	0.31493	0.289234	0.445405	0.357459	0.274004	0.354662	0.36171	0.290413	0.275609	0.296329	0.415731
values	0.376905	0.318928	0.278592	0.28822	0.345521	0.364335	0.349165	0.390141	0.436783	0.299471	0.290928	0.40339	0.330666	0.401817	0.281688	0.404412	0.313581	0.317225	0.258251	0.423343	0.364324	0.296548	0.193751	0.544911	0.320169	0.348387	0.209373	0.445018	0.463059	0.218717	0.343197	0.359521	0.348855	0.214551	0.332268	0.130053	0.286712	0.209349	0.162381	0.425312
	0.370143	0.194641	0.302421	0.323256	0.352616	0.238182	0.313595	0.290928	0.348991	0.332078	0.391013	0.423989	0.345971	0.359665	0.360727	0.321526	0.23325	0.412954	0.407911	0.328908	0.296548	0.326153	0.25844	0.417485	0.462837	0.205404	0.387944	0.299118	0.499155	0.422932	0.278876	0.530502	0.381439	0.315398	0.357833	0.297191	0.241974	0.313169	0.137782	0.411341
	0.409931	0.320021	0.395952	0.254527	0.350581	0.2367	0.40348	0.299297	0.327893	0.333211	0.282558	0.420637	0.381001	0.291761	0.261354	0.326972	0.35997	0.336397	0.330184	0.31718	0.313	0.34001	0.426115	0.4233	0.357331	0.227828	0.352797	0.407065	0.379422	0.333	0.25026	0.449	0.371	0.197458	0.290651	0.349658	0.261965	0.352705	0.478671	0.401
	0.370071	0.297623	0.306837	0.38289	0.312287	0.280727	0.289968	0.348119	0.203274	0.383515	0.453087	0.414993	0.295043	0.34416	0.269579	0.348954	0.308963	0.368153	0.354686	0.367611	0.284	0.454019	0.34064	0.567	0.358	0.282754	0.326216	0.275735	0.520226	0.341	0.324727	0.332	0.385	0.308338	0.382283	0.396923	0.294664	0.251635	0.323647	0.432
	0.447142	0.268995	0.36	0.193742	0.277937	0.313931	0.343	0.3877	0.211	0.312	0.342	0.422937	0.312585	0.373	0.359267	0.366	0.269302	0.33856	0.295666	0.350722	0.371	0.32779	0.445389	0.401	0.362	0.406526	0.322	0.288273	0.401	0.259	0.249108	0.556	0.301	0.271849	0.346388	0.347577	0.366751	0.251189	0.379162	0.409
	0.416782	0.246287	0.437946	0.216781	0.370263	0.441272						0.502177	0.30558		0.395491		0.196582		0.329932				0.401172			0.36804		0.24242	0.493					0.148187	0.418549	0.363109
	0.391701		0.336629	0.25706		0.456621						0.530189	0.393977		0.429832		0.314555											0.316662						0.364001		0.390161
	0.439853		0.295135	0.304409									0.399049		0.254867		0.277954																	0.338436		0.437797
	0.379777			0.248437																														0.307818		0.411341
	0.347544																																			0.403092
	0.421556																																			0.31681
	0.47865																																			0.496804
	0.355482
	0.526014
	0.383843
	0.607824
	0.405916
	0.399301
	0.420333
	0.390978
	0.33
	0.37
	0.35
	0.3
	0.31
	0.3
	0.3
	0.25
	0.26
	0.28

### Sheet: Sheet2
gene RNAi	line used
zap3	v22781
rx	bd28674
crn	bd29535
esg	bd42846
RpII15	v11219
cg2931	bd56893
lim3	bd26227
sox14	bd26221
rdl	bd89903
b-h2	v11570
shakb	v26802
nfi	v14918
eif2d	v21340
cg14669	bd36750
dco	v9241
sh	v23671
dac	bd26758
fmrf	v37965
bru3	bd43318
not3	bd33002
smn	bd55158
sox102f	bd26220
cg3436	bd55207
soxn	bd25996
gem3	v49505
ems	v9417
cpo	bd28360
bru1	v41568
rhogap100f	bd32946
cg43347	bd57724
twin	bd32490
eh	v44967
rps15ab	bd34008
elp1	v43267
asator	bd41597
cg2021	bd28579
not 1	bd32836
orb2	bd27050
ewg	bd31104
