## Supplementary material for "Orb2 enables rare-codon-enriched mRNA expression during *Drosophila* neuron differentiation": Supp Dataset 4

### Sheet: screen
Screen					Other Fly Stocks
gene RNAi	line used	fbgn			name	source
zap3	v22781	FBgn0052685			orb2 rnai 1	bd27050
rx	bd28674	FBgn0020617			insc gal4	bd8751
crn	bd29535	FBgn0000377			orb2 rnai2	bd56997
esg	bd42846	FBgn0287768			orb2 rnai3	bd60424
RpII15	v11219	FBgn0004855			cg4612 1	bd60473
cg2931	bd56893	FBgn0037342			cg4612 2	v52947
lim3	bd26227	FBgn0002023			cg13928 1	bd28545
sox14	bd26221	FBgn0005612			cg13928 2	v51777
rdl	bd89903	FBgn0004244			uasorb2a	Schedl lab
b-h2	v11570	FBgn0004854			uasorb2b	Schedl lab
shakb	v26802	FBgn0085387			mch100dv1	Allen et al 2022
nfi	v14918	FBgn0042696			54c3'	Allen et al 2022
eif2d	v21340	FBgn0041588			gfpcom	Allen et al 2022
cg14669	bd36750	FBgn0037326			gfprareb	Allen et al 2022
dco	v9241	FBgn0002413			elav gal4	bd8765
sh	v23671	FBgn0003380			orb2 del	Schedl lab
dac	bd26758	FBgn0005677			mglurcom	this paper
fmrf	v37965	FBgn0000715			mglurcombs	this paper
bru3	bd43318	FBgn0264001			mglurendo	this paper
not3	bd33002	FBgn0033029			shakb rnai	v26801
smn	bd55158	FBgn0036641			mglur rnai	v1793
sox102f	bd26220	FBgn0039938			w rnai brain	bd28980
cg3436	bd55207	FBgn0031229			brat rnai	bd34646
soxn	bd25996	FBgn0029123			numb rnai	bd31182
gem3	v49505	FBgn0011802			pros rnai	bd26745
ems	v9417	FBgn0000576			erm gal4	bd35847
cpo	bd28360	FBgn0263995			ok6 gal4	bd64199
bru1	v41568	FBgn0000114			uas lacz	bd8529
rhogap100f	bd32946	FBgn0039883			engrailed gal4	bd47253
cg43347	bd57724	FBgn0263072			hsflp, tubGal80, Frt19A	bd5133
twin	bd32490	FBgn0011725			Frt19a	bd1744
eh	v44967	FBgn0000564			tub-gal4	bd5138
rps15ab	bd34008	FBgn0033555			UAS-myrRFP	bd7199
elp1	v43267	FBgn0037926
asator	bd41597	FBgn0039908
cg2021	bd28579	FBgn0035271
not 1	bd32836	FBgn0085436
orb2	bd27050	FBgn0264307
ewg	bd31104	FBgn0005427
